# Maternal exercise during lactation reprograms obesity-related changes in mammary metabolism to optimize milk fatty acids and offspring energy expenditure

**DOI:** 10.1101/2025.09.04.674229

**Authors:** Gertrude Kyere-Davies, Kaitlyn B. Hill, Gregory P. Mullen, Rohan R. Varshney, Snehasis Das, Alexandrea Martinez, Jacob W. Farriester, Michael Kinter, Cassie M. Mitchell, Kevin R. Short, Elvira M. Isganaitis, David A. Fields, Michael C. Rudolph

## Abstract

Maternal obesity alters breast milk composition in ways that may predispose infants to excess adiposity. While maternal exercise during lactation has been associated with favorable shifts in milk metabolites in humans, the mechanisms by which exercise remodels the mammary gland and milk lipid profile to influence offspring metabolism remain unclear. We developed a mouse model incorporating daily moderate treadmill exercise during lactation, indirect calorimetry, stable isotope tracer respirometry, and mammary epithelial cell (MEC) proteomics in lean (LN) and diet-induced obese (OB) dams. Maternal obesity broadly remodeled the MEC proteome, reducing enzymes of *de novo* fatty acid synthesis and altering lipid transport and oxidative pathways. These molecular adaptations corresponded to higher milk triglyceride content and shifts in fatty acid composition, including an elevated omega-6 to omega-3 fatty acid ratio. The exercise (EX) intervention during lactation reset MEC protein networks, enhancing translational and vesicle transport pathways while reducing fatty acid desaturation, relative to the sedentary (SED) group. In OB dams, exercise increased milk medium-chain fatty acid (MCFA) levels and partially corrected the n6/n3 FA ratio. Offspring nursed by OB-EX dams exhibited higher whole-body energy expenditure, increased fatty acid oxidation, and improved metabolic flexibility compared to litters consuming OB-SED milk. Together, maternal exercise during lactation remodels mammary metabolism and milk fatty acid composition in obese dams, enhancing neonatal lipid oxidation and energy expenditure. These findings highlight lactation as a modifiable window, wherein maternal activity influences milk composition and infant metabolic health.

**New and noteworthy:** Maternal obesity alters milk fatty acid composition, with consequences for infant metabolism. Exercise during lactation in obese dams remodeled the mammary epithelial cell proteome, increasing medium-chain fatty acids in milk and enhancing lipid oxidation and energy expenditure in offspring.
