## Supplementary material for "Maternal exercise during lactation reprograms obesity-related changes in mammary metabolism to optimize milk fatty acids and offspring energy expenditure": Supplemetal file 2

### Sheet: Milk TFA Table 1
	Milk (nmol/µL)
	Mean +/- SEM				2-way ANOVA test (Tukey post hoc correction)
	LN SED	LN EX	OB SED	OB EX	LN-SED vs. LN-EX	LN-SED vs. OB-SED	LN-SED vs. OB-EX	LN-EX vs. OB-SED	LN-EX vs. OB-EX	OB-SED vs. OB-EX
8:0	2.99 (+/- 0.94)	3.71 (+/- 1.31)	10.12 (+/- 2.08)	30.47 (+/- 5.92)
10:0	69.19 (+/- 12.29)	64.01 (+/- 14.32)	140.31 (+/- 38.51)	305.07 (+/- 61.84) ɷǣ			0.0082		0.0107
12:0	46.46 (+/- 5.64)	52.98 (+/- 14.76)	93.74 (+/- 25.57)	200.63 (+/- 36.73)
14:0	143.37 (+/- 16.86)	167.84 (+/- 35.48)	223.42 (+/- 41.81)	307.67 (+/- 40.92)ɷǣ#			<0.0001		0.0005	0.026
16:0	153.25 (+/- 26.38)	172.01 (+/- 26.69)	271.68 (+/- 58.26)	479.86 (+/- 95.76)
16:1 n-7	44.65 (+/- 13.49)	69.65 (+/- 15.94)	56.03 (+/- 16.69)	113.34 (+/- 29.13)
18:0	17.96 (+/- 3.25)	19.98 (+/- 5.18)	43.65 (+/- 13.38)	84.58 (+/- 15.19)
18:1	129.89 (+/- 11.3)	130.25 (+/- 27.49)	149.86 (+/- 19.05)	212.1 (+/- 17.33)
18:2 n-6	71.66 (+/- 13.68)	64.69 (+/- 8.93)	140.52 (+/- 20.33)	228.01 (+/- 21.51)
18:3 n-6	1.75 (+/- 0.44)	3.76 (+/- 2.03)	13.47 (+/- 4.85)	27.72 (+/- 5.27)
18:3 n-3	16.57 (+/- 2.85)	20.47 (+/- 5.81)	15.4 (+/- 4.68)	33.68 (+/- 5.37)
20:1 n-6	17.28 (+/- 4.37)	12.99 (+/- 2.85)	27.1 (+/- 7.52)	43.02 (+/- 9.23)
20:2 n-6	13.24 (+/- 3.37)	11.13 (+/- 2.55)	28.51 (+/- 6.94)	39.96 (+/- 6.38)
20:3 n-6	0.39 (+/- 0.11)	0.35 (+/- 0.12)	0.73 (+/- 0.22)	1.24 (+/- 0.25)
20:4 n-6	3.43 (+/- 0.88)	5.46 (+/- 2.83)	14.36 (+/- 4.66)	23.62 (+/- 4.34)
20:3 n-3	7.25 (+/- 1.75)	7.44 (+/- 2.06)	14.56 (+/- 4.22)	24.05 (+/- 4.47)
20:5 n-3	0.76 (+/- 0.22)	0.88 (+/- 0.24)	0.61 (+/- 0.2)	0.91 (+/- 0.19)
22:4 n-6	1.23 (+/- 0.29)	1.36 (+/- 0.48)	2.76 (+/- 0.51)	4.52 (+/- 0.56)
22:5 n-6	0.37 (+/- 0.1)	0.65 (+/- 0.42)	1.75 (+/- 0.42)	3.6 (+/- 0.73)
22:3 n-3	0.07 (+/- 0.02)	0.04 (+/- 0.02)	0.04 (+/- 0.02)	0.05 (+/- 0.01)
22:5 n-3	1.32 (+/- 0.3)	1 (+/- 0.25)	0.81 (+/- 0.15)	1.34 (+/- 0.25)
22:6 n-3	1.64 (+/- 0.33)	1.35 (+/- 0.21)	1.58 (+/- 0.33)	2.57 (+/- 0.46)
MCFA	281.06 (+/- 44.77)	288.55 (+/- 64.89)	467.59 (+/- 106.31)Δ	843.84 (+/- 141.67)ɷǣ#		0.0579	<0.0001	0.0977	<0.0001	<0.0001
SatFA	452.27 (+/- 71.61)	480.54 (+/- 91.53)	782.92 (+/- 177.42)Δ@	1408.28 (+/- 250)ɷǣ#		<0.0001	<0.0001	0.0006	<0.0001	<0.0001
MUFA	191.82 (+/- 26.41)	212.88 (+/- 31.37)	232.98 (+/- 40.28)	368.47 (+/- 52.88)
PUFA	119.67 (+/- 22.76)	118.58 (+/- 21.3)	235.1 (+/- 46.6)	391.26 (+/- 47.61)ɷǣ			0.0015		0.0027
LC-PUFA	29.7 (+/- 7.22)	29.66 (+/- 8.43)	65.7 (+/- 17.43)	101.85 (+/- 17.08)
n-6 PUFA	92.06 (+/- 17.88)	87.4 (+/- 16.38)	202.1 (+/- 37.19)	328.66 (+/- 38.24)ɷǣ			0.0079		0.0106
n-3 PUFA	27.61 (+/- 5.34)	31.18 (+/- 7.16)	32.99 (+/- 9.48)	62.6 (+/- 9.89)
n6:n3	3.44 (+/- 0.24)	3.08 (+/- 0.51)	6.74 (+/- 0.46)@	5.58 (+/- 0.46)ɷǣ#			0.0001	0.03	<0.0001	0.01
AA:EPA+DHA	1.36 (+/- 0.09)	2.25 (+/- 1.03)	6.21 (+/- 0.42)@	6.83 (+/- 0.37)ɷǣ#			<0.0001	<0.0001	<0.0001	<0.0001
SatFA:MUFA	2.35 (+/- 0.18)	2.49 (+/- 0.5)	3.28 (+/- 0.18)	3.74 (+/- 0.26)
SatFA:MUFA+PUFA	1.45 (+/- 0.09)	1.48 (+/- 0.23)	1.63 (+/- 0.06)	1.81 (+/- 0.15)
18:1/18:0	8 (+/- 0.93)	14.88 (+/- 10.13)	4.33 (+/- 0.7)Δ@	2.84 (+/- 0.38)ɷ		0.0012	<0.0001	<0.0001
16:1/16:0	0.27 (+/- 0.04)	0.4 (+/- 0.06)	0.19 (+/- 0.03)	0.23 (+/- 0.04)
20:4n-6/20:3n-6	9.46 (+/- 0.64)	13.76 (+/- 2.29)	19.45 (+/- 0.52)Δ@	19.63 (+/- 0.6)ɷǣ#		<0.0001	<0.0001	<0.0001	<0.0001	<0.0001
18:3n-6/18:2n-6	0.02 (+/- 0.01)	0.05 (+/- 0.02)	0.08 (+/- 0.02)	0.12 (+/- 0.01)
Total FA	763.77 (+/- 116.96)	812.01 (+/- 118.32)	1251 (+/- 263.06)Δ@	2168 (+/- 340.65)ɷǣ#		<0.0001	<0.0001	<0.0001	<0.0001	<0.0001
Comparison	Tukey post hoc correction <0.05
LN-SED vs. LN-EX	*
LN-SED vs. OB-SED	∆
LN-SED vs. OB-EX	ɷ
LN-EX vs. OB-SED	@
LN-EX vs. OB-EX	ǣ
OB-SED vs. OB-EX	#

### Sheet: Milk NEFA Table 2
	Milk (nmol/µL)
	Mean +/- SEM				2-way ANOVA test (Tukey post hoc correction)
	LN SED	LN EX	OB SED	OB EX	LN-SED vs. LN-EX	LN-SED vs. OB-SED	LN-SED vs. OB-EX	LN-EX vs. OB-SED	LN-EX vs. OB-EX	OB-SED vs. OB-EX
8:0	0.25 (+/- 0.08)	0.21 (+/- 0.1)	0.09 (+/- 0.03)	0.73 (+/- 0.2)
10:0	3.48 (+/- 0.82)	2.52 (+/- 0.92)	1.54 (+/- 0.41)	2.31 (+/- 0.44)
12:0	1.98 (+/- 0.41)	1.34 (+/- 0.4)	0.95 (+/- 0.23)	1.61 (+/- 0.25)
14:0	4.43 (+/- 1.09)	3.27 (+/- 1.04)	2.17 (+/- 0.6)	5.8 (+/- 1.08)
16:0	3.17 (+/- 0.96)	2.24 (+/- 1.03)	1.07 (+/- 0.46)	2.99 (+/- 0.74)
16:1 n-7	0.86 (+/- 0.17)	0.63 (+/- 0.26)	0.17 (+/- 0.05)	0.61 (+/- 0.15)
18:0	0.45 (+/- 0.19)	0.1 (+/- 0.1)	0.32 (+/- 0.26)	1.56 (+/- 0.49)
18:1	4.85 (+/- 0.97)	2.32 (+/- 0.73)	2.32 (+/- 0.51)	3.45 (+/- 0.44)
18:2 n-6	2.49 (+/- 0.42)	1.71 (+/- 0.38)	2.32 (+/- 0.45)	4.91 (+/- 0.77)
18:3 n-6	0.04 (+/- 0.01)	0.03 (+/- 0.01)	0.06 (+/- 0.03)	0.4 (+/- 0.09)
18:3 n-3	0.57 (+/- 0.12)	0.42 (+/- 0.14)	0.14 (+/- 0.07)	0.33 (+/- 0.08)
20:1 n-6	0.34 (+/- 0.06)	0.15 (+/- 0.06)	0.22 (+/- 0.09)	1.05 (+/- 0.25)
20:2 n-6	0.27 (+/- 0.05)	0.12 (+/- 0.04)	0.26 (+/- 0.1)	1.28 (+/- 0.27)
20:3 n-6	0.01 (+/- 0)	0 (+/- 0)	0 (+/- 0)	0.01 (+/- 0)
20:4 n-6	0.14 (+/- 0.02)	0.05 (+/- 0.03)	0.06 (+/- 0.02)	0.32 (+/- 0.07)
20:3 n-3	0.16 (+/- 0.03)	0.09 (+/- 0.04)	0.13 (+/- 0.05)	0.69 (+/- 0.16)
20:5 n-3	0.02 (+/- 0)	0.01 (+/- 0.01)	0 (+/- 0)	0.01 (+/- 0)
22:4 n-6	0.03 (+/- 0.01)	0.02 (+/- 0.01)	0.03 (+/- 0.01)	0.16 (+/- 0.03)
22:5 n-6	0.01 (+/- 0)	0 (+/- 0)	0.02 (+/- 0.01)	0.08 (+/- 0.02)
22:3 n-3	0 (+/- 0)	0 (+/- 0)	0 (+/- 0)	0.01 (+/- 0)
22:5 n-3	0.03 (+/- 0.01)	0.02 (+/- 0.01)	0 (+/- 0)	0.03 (+/- 0.01)
22:6 n-3	0.04 (+/- 0.01)	0.02 (+/- 0.01)	0.01 (+/- 0)	0.05 (+/- 0.01)
MCFA	10.12 (+/- 2.37)	7.34 (+/- 2.43)	4.75 (+/- 1.24)Δ	10.44 (+/- 1.84)#		0.0012				0.0005
SatFA	13.74 (+/- 3.48)	9.68 (+/- 3.52)*	6.14 (+/- 1.88)Δ	14.99 (+/- 3)ǣ#	0.0376	<0.0001		0.0916	0.0027	<0.0001
MUFA	6.05 (+/- 1.2)	3.09 (+/- 1.06)	2.72 (+/- 0.62)	5.1 (+/- 0.81)
PUFA	3.81 (+/- 0.64)	2.49 (+/- 0.65)	3.04 (+/- 0.72)	8.28 (+/- 1.47)ɷǣ#			0.0109		0.0008	0.0017
LC-PUFA	0.72 (+/- 0.1)	0.33 (+/- 0.14)	0.52 (+/- 0.18)	2.64 (+/- 0.55)
n-6 PUFA	2.98 (+/- 0.48)	1.94 (+/- 0.46)	2.75 (+/- 0.6)	7.15 (+/- 1.23)ɷǣ#			0.0205		0.0034	0.0126
n-3 PUFA	0.84 (+/- 0.16)	0.55 (+/- 0.19)	0.29 (+/- 0.13)	1.13 (+/- 0.25)
n6:n3	3.74 (+/- 0.21)	5.39 (+/- 2.06)	13.82 (+/- 2.58)	6.8 (+/- 0.49)
AA:EPA+DHA	2.44 (+/- 0.52)	1.44 (+/- 0.29)	4.08 (+/- 0.45)	4.8 (+/- 0.39)
SatFA:MUFA	2.17 (+/- 0.3)	2.8 (+/- 0.62)	2.11 (+/- 0.29)	2.82 (+/- 0.23)
SatFA:MUFA+PUFA	1.31 (+/- 0.18)	1.5 (+/- 0.32)	0.97 (+/- 0.14)	1.08 (+/- 0.09)
18:1/18:0	12.09 (+/- 3.43)	50.15 (+/- 40.09)*	25.73 (+/- 19.23)@	6.03 (+/- 3.15)ǣ#	<0.0001	0.09		0.003	<0.0001	0.002
16:1/16:0	0.35 (+/- 0.06)	2.56 (+/- 2.32)	0.36 (+/- 0.18)	0.21 (+/- 0.03)
20:4n-6/20:3n-6	25.61 (+/- 3.56)	21.4 (+/- 9.97)	30.16 (+/- 3.46)	31.99 (+/- 1.45)
18:3n-6/18:2n-6	0.02 (+/- 0)	0.02 (+/- 0)	0.02 (+/- 0.01)	0.08 (+/- 0.01)
Total FA	23.59 (+/- 5.18)	15.26 (+/- 5.15)*	11.9 (+/- 3.17)Δ	28.37 (+/- 5.25)ɷǣ#	<0.0001	<0.0001	0.0054		<0.0001	<0.0001
Comparison	Tukey post hoc correction <0.05
LN-SED vs. LN-EX	*
LN-SED vs. OB-SED	∆
LN-SED vs. OB-EX	ɷ
LN-EX vs. OB-SED	@
LN-EX vs. OB-EX	ǣ
OB-SED vs. OB-EX	#

### Sheet: Plasma TFA Table 3
	Pup plasma (nmol/µL)
	Mean +/- SEM				2-way ANOVA test (Tukey post hoc correction)
	LN SED	LN EX	OB SED	OB EX	LN-SED vs. LN-EX	LN-SED vs. OB-SED	LN-SED vs. OB-EX	LN-EX vs. OB-SED	LN-EX vs. OB-EX	OB-SED vs. OB-EX
8:0	0 (+/- 0)	0.11 (+/- 0.1)	0.03 (+/- 0.03)	0 (+/- 0)
10:0	0.22 (+/- 0.05)	0.18 (+/- 0.07)	0.18 (+/- 0.05)	0.16 (+/- 0.06)
12:0	0.64 (+/- 0.1)	0.45 (+/- 0.1)	0.45 (+/- 0.09)	0.38 (+/- 0.08)
14:0	3.75 (+/- 0.35)	2.6 (+/- 0.5)	2.49 (+/- 0.36)	1.87 (+/- 0.29)ɷ		0.0781	0.0021
16:0	5.02 (+/- 0.31)	4.18 (+/- 0.36)	3.99 (+/- 0.25)	3.51 (+/- 0.3)ɷ			0.022
16:1 n-7	0.3 (+/- 0.03)	0.22 (+/- 0.04)	0.09 (+/- 0.02)	0.07 (+/- 0.02)
18:0	1.53 (+/- 0.09)	1.44 (+/- 0.14)	1.33 (+/- 0.06)	1.36 (+/- 0.16)
18:1	4.45 (+/- 0.43)	3.85 (+/- 0.53)	6.04 (+/- 0.73)Δ@	5.37 (+/- 0.89)ǣ		0.0135		0.0002	0.0206
18:2 n-6	2.99 (+/- 0.17)	2.85 (+/- 0.11)	3.56 (+/- 0.06)	3.52 (+/- 0.17)
18:3 n-6	0.01 (+/- 0)	0.01 (+/- 0)	0.01 (+/- 0)	0.01 (+/- 0)
18:3 n-3	0.41 (+/- 0.03)	0.33 (+/- 0.04)	0.19 (+/- 0.01)	0.18 (+/- 0.02)
20:1 n-6	0.12 (+/- 0.02)	0.1 (+/- 0.01)	0.14 (+/- 0.02)	0.11 (+/- 0.02)
20:2 n-6	0.13 (+/- 0.02)	0.11 (+/- 0.01)	0.18 (+/- 0.02)	0.15 (+/- 0.02)
20:3 n-6	0.04 (+/- 0.01)	0.04 (+/- 0)	0.05 (+/- 0)	0.05 (+/- 0)
20:4 n-6	1.02 (+/- 0.1)	1 (+/- 0.05)	1.32 (+/- 0.05)	1.36 (+/- 0.07)
20:3 n-3	0.16 (+/- 0.02)	0.17 (+/- 0.01)	0.17 (+/- 0.01)	0.15 (+/- 0.01)
20:5 n-3	0.06 (+/- 0)	0.06 (+/- 0.01)	0.03 (+/- 0)	0.03 (+/- 0)
22:4 n-6	0.02 (+/- 0)	0.02 (+/- 0)	0.04 (+/- 0)	0.03 (+/- 0)
22:5 n-6	0.04 (+/- 0.01)	0.03 (+/- 0)	0.11 (+/- 0.01)	0.09 (+/- 0.01)
22:3 n-3	0 (+/- 0)	0 (+/- 0)	0 (+/- 0)	0 (+/- 0)
22:5 n-3	0.06 (+/- 0.01)	0.05 (+/- 0.01)	0.04 (+/- 0)	0.03 (+/- 0)
22:6 n-3	0.49 (+/- 0.06)	0.44 (+/- 0.04)	0.15 (+/- 0.01)	0.18 (+/- 0.02)
MCFA	4.62 (+/- 0.44)	3.35 (+/- 0.65)	3.36 (+/- 0.69)	2.41 (+/- 0.42)ɷ	0.0747	0.0812	0.0002
SatFA	11.16 (+/- 0.77)	8.97 (+/- 1.14)*	8.48 (+/- 0.74)Δ	7.28 (+/- 0.83)ǣɷ#	0.0002	<0.0001	<0.0001		0.0075	0.1
MUFA	4.87 (+/- 0.47)	4.17 (+/- 0.57)	6.27 (+/- 0.73)Δ@	5.56 (+/- 0.9)ǣ		0.0383		0.0004	0.0422
PUFA	5.43 (+/- 0.37)	5.12 (+/- 0.26)	5.84 (+/- 0.08)	5.77 (+/- 0.29)
LC-PUFA	2.02 (+/- 0.2)	1.93 (+/- 0.13)	2.07 (+/- 0.09)	2.06 (+/- 0.11)
n-6 PUFA	4.25 (+/- 0.27)	4.06 (+/- 0.17)	5.27 (+/- 0.07)	5.2 (+/- 0.25)
n-3 PUFA	1.18 (+/- 0.11)	1.06 (+/- 0.1)	0.57 (+/- 0.01)	0.57 (+/- 0.04)
n6:n3	3.65 (+/- 0.14)	3.9 (+/- 0.2)	9.2 (+/- 0.24)Δ@	9.19 (+/- 0.3)ǣɷ		<0.0001	<0.0001	<0.0001	<0.0001
AA:EPA+DHA	1.88 (+/- 0.12)	2.02 (+/- 0.11)	7.47 (+/- 0.66)Δ@	6.54 (+/- 0.29)ǣɷ		<0.0001	<0.0001	<0.0001	<0.0001
SatFA:MUFA	2.33 (+/- 0.12)	2.18 (+/- 0.12)	1.39 (+/- 0.15)	1.38 (+/- 0.13)
SatFA:MUFA+PUFA	1.09 (+/- 0.04)	0.96 (+/- 0.05)	0.71 (+/- 0.06)	0.64 (+/- 0.05)
18:1/18:0	2.88 (+/- 0.18)	2.63 (+/- 0.14)	4.62 (+/- 0.71)Δ@	3.94 (+/- 0.48)		0.04		0.01
16:1/16:0	0.06 (+/- 0)	0.05 (+/- 0.01)	0.02 (+/- 0)	0.02 (+/- 0)
20:4n-6/20:3n-6	26.98 (+/- 2.62)	25.82 (+/- 1.11)	25.72 (+/- 0.47)	27.61 (+/- 0.69)					0.03	0.02
18:3n-6/18:2n-6	0 (+/- 0)	0 (+/- 0)	0 (+/- 0)	0 (+/- 0)
Total FA	21.46 (+/- 1.57)	18.26 (+/- 1.92)*	20.59 (+/- 1.27)@	18.61 (+/- 1.84)ɷ#	<0.0001		<0.0001	<0.0001		0.001
Comparison	Tukey post hoc correction <0.05
LN-SED vs. LN-EX	*
LN-SED vs. OB-SED	∆
LN-SED vs. OB-EX	ɷ
LN-EX vs. OB-SED	@
LN-EX vs. OB-EX	ǣ
OB-SED vs. OB-EX	#

### Sheet: Plasma NEFA Table 4
	Pup plasma (nmol/µL)
	Mean +/- SEM				2-way ANOVA test (Tukey post hoc correction)
	LN SED	LN EX	OB SED	OB EX	LN-SED vs. LN-EX	LN-SED vs. OB-SED	LN-SED vs. OB-EX	LN-EX vs. OB-SED	LN-EX vs. OB-EX	OB-SED vs. OB-EX
8:0	0.002 (+/- 0.001)	0.004 (+/- 0.001)	0.002 (+/- 0.001)	0.001 (+/- 0.001)
10:0	0.01 (+/- 0.002)	0.013 (+/- 0.002)	0.005 (+/- 0.001)	0.006 (+/- 0.002)
12:0	0.021 (+/- 0.002)	0.025 (+/- 0.003)	0.011 (+/- 0.002)	0.013 (+/- 0.002)
14:0	0.093 (+/- 0.013)	0.118 (+/- 0.008)	0.048 (+/- 0.012)Δ@	0.057 (+/- 0.01)ǣ		0.0301		0.0002	0.0013
16:0	0.063 (+/- 0.016)	0.098 (+/- 0.018)	0.009 (+/- 0.009)Δ@	0.012 (+/- 0.008)ǣɷ		0.006	0.0113	<0.0001	<0.0001
16:1 n-7	0.009 (+/- 0.001)	0.01 (+/- 0.001)	0.003 (+/- 0.001)	0.003 (+/- 0)
18:0	0.024 (+/- 0.006)	0.036 (+/- 0.006)	0.006 (+/- 0.003)	0.007 (+/- 0.003)
18:1	0.062 (+/- 0.003)	0.09 (+/- 0.009)	0.07 (+/- 0.022)	0.07 (+/- 0.01)
18:2 n-6	0.068 (+/- 0.005)	0.096 (+/- 0.009)	0.088 (+/- 0.015)	0.094 (+/- 0.009)
18:3 n-6	0.001 (+/- 0)	0.001 (+/- 0)	0.001 (+/- 0)	0.001 (+/- 0)
18:3 n-3	0.013 (+/- 0.001)	0.021 (+/- 0.003)	0.003 (+/- 0.001)	0.004 (+/- 0)
20:1 n-6	0.003 (+/- 0)	0.005 (+/- 0.001)	0.001 (+/- 0.001)	0.002 (+/- 0.001)
20:2 n-6	0.004 (+/- 0)	0.004 (+/- 0)	0.004 (+/- 0.001)	0.005 (+/- 0.001)
20:3 n-6	0 (+/- 0)	0 (+/- 0)	0 (+/- 0)	0 (+/- 0)
20:4 n-6	0.009 (+/- 0.001)	0.01 (+/- 0.001)	0.01 (+/- 0.002)	0.009 (+/- 0.001)
20:3 n-3	0.003 (+/- 0)	0.003 (+/- 0)	0.002 (+/- 0)	0.003 (+/- 0)
20:5 n-3	0.002 (+/- 0)	0.002 (+/- 0)	0.001 (+/- 0)	0.001 (+/- 0)
22:4 n-6	0.002 (+/- 0)	0.002 (+/- 0)	0.002 (+/- 0)	0.002 (+/- 0)
22:5 n-6	0.001 (+/- 0)	0.001 (+/- 0)	0.001 (+/- 0)	0.002 (+/- 0)
22:3 n-3	0 (+/- 0)	0 (+/- 0)	0 (+/- 0)	0 (+/- 0)
22:5 n-3	0.002 (+/- 0)	0.002 (+/- 0)	0 (+/- 0)	0.001 (+/- 0)
22:6 n-3	0.007 (+/- 0.001)	0.009 (+/- 0.001)	0.002 (+/- 0)	0.002 (+/- 0)
MCFA	0.126 (+/- 0.018)	0.159 (+/- 0.011)	0.067 (+/- 0.015)Δ@	0.078 (+/- 0.015)ǣɷ		0.0017	0.0161	<0.0001	<0.0001
SatFA	0.213 (+/- 0.031)	0.292 (+/- 0.032)*	0.082 (+/- 0.027)Δ@	0.097 (+/- 0.026)ǣɷ	<0.0001	<0.0001	<0.0001	<0.0001	<0.0001
MUFA	0.074 (+/- 0.004)	0.105 (+/- 0.01)	0.075 (+/- 0.023)	0.075 (+/- 0.011)
PUFA	0.111 (+/- 0.009)	0.151 (+/- 0.014)	0.114 (+/- 0.02)	0.123 (+/- 0.012)	0.0685
LC-PUFA	0.03 (+/- 0.003)	0.033 (+/- 0.002)	0.023 (+/- 0.004)	0.024 (+/- 0.002)
n-6 PUFA	0.085 (+/- 0.006)	0.114 (+/- 0.01)	0.106 (+/- 0.018)	0.113 (+/- 0.011)
n-3 PUFA	0.026 (+/- 0.003)	0.037 (+/- 0.004)	0.008 (+/- 0.001)	0.01 (+/- 0.001)
n6:n3	3.28 (+/- 0.2)	3.15 (+/- 0.09)	13.31 (+/- 0.97)Δ@	11.49 (+/- 0.31)ǣɷ		<0.0001	<0.0001	<0.0001	<0.0001
AA:EPA+DHA	1.1 (+/- 0.13)	1 (+/- 0.03)	3.67 (+/- 0.33)	3.56 (+/- 0.29)
SatFA:MUFA	2.85 (+/- 0.39)	2.77 (+/- 0.16)	1.09 (+/- 0.07)	1.24 (+/- 0.18)
SatFA:MUFA+PUFA	1.15 (+/- 0.18)	1.14 (+/- 0.1)	0.4 (+/- 0.04)	0.47 (+/- 0.07)
18:1/18:0	4.14 (+/- 1.79)	2.67 (+/- 0.34)	9.82 (+/- 1.15)Δ@	16.76 (+/- 8.66)ǣɷ#		0.04	<0.0001	0.006	<0.0001	0.01
16:1/16:0	0.26 (+/- 0.12)	0.12 (+/- 0.03)	0.12 (+/- 0)	0.27 (+/- 0.08)
20:4n-6/20:3n-6	20.64 (+/- 0.59)	50.74 (+/- 14.39)*	23.83 (+/- 1.49)@	25.57 (+/- 2.37)ǣɷ	<0.0001		0.04	<0.0001	<0.0001
18:3n-6/18:2n-6	0.01 (+/- 0)	0.01 (+/- 0)	0.01 (+/- 0)	0.01 (+/- 0)
Total FA	0.399 (+/- 0.038)	0.548 (+/- 0.051)*	0.271 (+/- 0.069)Δ@	0.295 (+/- 0.047)ǣɷ	<0.0001	<0.0001	<0.0001	<0.0001	<0.0001
Comparison	Tukey post hoc correction <0.05
LN-SED vs. LN-EX	*
LN-SED vs. OB-SED	∆
LN-SED vs. OB-EX	ɷ
LN-EX vs. OB-SED	@
LN-EX vs. OB-EX	ǣ
OB-SED vs. OB-EX	#
